# Viral infection induces oxylipin chemical signaling at the end of a summer upwelling bloom: implications for carbon cycling

**DOI:** 10.1101/2025.05.18.654734

**Authors:** Bethanie Edwards, Kimberlee Thamatrakoln, Chana F. Kranzler, Justin Ossolinski, Helen Fredricks, Matthew D. Johnson, Jeffrey W. Krause, Kay D. Bidle, Benjamin A.S. Van Mooy

## Abstract

Diatoms are large phytoplankton that form the base of the marine food web and often bloom first when nutrients are injected into the surface ocean through upwelling or deep ocean mixing^1,2^. Diatoms contribute 20% of global photosynthesis^3^ while disproportionately representing 40% of carbon export^4^, with most export occurring along the continental margins^5^. Oxylipin chemical signaling by diatoms has been extensively studied in the Mediterranean Sea where oxylipins are linked to grazing with subsequent insidious effects on copepod reproduction^6–13^. Culture studies with diatoms have shown that stress, growth phase, and viral infection also impact oxylipin production^14–16^. This study provides insight into the role of oxylipins as biomarkers and chemical signals during viral infection of diatoms in natural communities. Biomarkers for lysis and senescence were identified in laboratory experiments and observed at elevated concentrations in meta-lipidomes collected in the California Coastal Ecosystem (CCE) where diatoms had recently been lysed by viruses^17^. Deck-board incubations with natural communities show that oxylipins stimulate sinking particle-attached and surface-ocean microbes in a dose and community-dependent manner, while inhibiting microzooplankton grazing and phytoplankton growth rates. Carbon export was two times higher at the Post-lytic site than elsewhere along the transect consistent with the viral shuttle, whereby viruses facilitate carbon export. We previously reported enhanced enzymatic activity at the Post-lytic site^17^, suggestive of the viral shunt, whereby carbon is remineralized or attenuated into non-sinking dissolved organic matter. Here we layer geochemical evidence to show that lysis of oxylipin producing diatoms amplified the vertical flux of carbon from the surface ocean even in the presence of viral shunt processes. The remineralization length scale and community composition have been hypothesized as controls on shunt vs. shuttle^18–20;^ our analysis provides another example of how community interactions may toggle a system between favoring shunt or shuttle.
