## Supplemental File 3. Retention time model for DYEatom lipidome annotation for "Viral infection induces oxylipin chemical signaling at the end of a summer upwelling bloom: implications for carbon cycling"

### Sheet: Sheet12
Table S10a. Functional group annotations of features annotated as small (<C14) fatty acids and non-volatile oxylipins. The retention times of authentic standards (RT auth) were used to predict retention times for the observed structural isomers. The difference in carbon number and difference in double bond equivalents was calculated for each observed strucutral isomer and the corresponding authen…
Observed					Standard					Calculation				Proposed Functional Group Annotation
Structural Annotation				RT obs	Structural Annotation				RT auth			RT calc	RT obs - RT calc
	#C	#DB	#O		Name	#C	#DB	#O		dC	dDB			Name	Abbrev.
FFA 14:0 RT-7.4	14	0		7.4	Octanoic acid	8	0		2.65	6	0	8.95	-1.55
FFA 14:1 RT-6.8	14	1		6.8	Octanoic acid	8	0		2.65	6	1	8.05	-1.25
FFA 14:2 RT-4	14	2		4	Octanoic acid	8	0		2.65	6	2	7.15	-3.15
FFA 14:2 RT-5.8	14	2		5.8	Octanoic acid	8	0		2.65	6	2	7.15	-1.35
NVO 14:0 1O RT-3	14	0	1O	3	9-HOTrE	18	3	1O	4.02	-4	-3	2.52	0.48	Hydroxy Tetradecanoic acid (3b)	HTA (3b)
NVO 14:0 1O RT-4.7	14	0	1O	4.7	9-HOTrE	18	3	1O	4.02	-4	-3	2.52	2.18
NVO 14:0 2O RT-2.4	14	0	2O	2.4	9-HpODE	18	2	2O	5.44	-4	-2	3.04	-0.64
NVO 14:1 1O RT-3.1	14	1	1O	3.1	9-HOTrE	18	3	1O	4.02	-4	-2	1.62	1.48
NVO 14:1 1O RT-4.5	14	1	1O	4.5	9-HOTrE	18	3	1O	4.02	-4	-2	1.62	2.88
NVO 14:1 2O RT-2.6	14	1	2O	2.6	9-HpODE	18	2	2O	5.44	-4	-1	2.14	0.46	Hydroperoxy Tetradecaenoic acid (3b)	HpTE (3b)
NVO 14:1 2O RT-2.9	14	1	2O	2.9	9-HpODE	18	2	2O	5.44	-4	-1	2.14	0.76
NVO 14:1 2O RT-3.9	14	1	2O	3.9	9-HpODE	18	2	2O	5.44	-4	-1	2.14	1.76
NVO 14:2 1O RT-4.7	14	2	1O	4.7	9-HOTrE	18	3	1O	4.02	-4	-1	0.72	3.98
NVO 14:2 2O RT-1.6	14	2	2O	1.6	9-HpODE	18	2	2O	5.44	-4	0	1.24	0.36	Hydroperoxy Tetradecadienoic acid (3b)	HpTDE (3b)
NVO 14:2 3O RT-1.5	14	2	3O	1.5	5,6,15-TriHEPE	20	5	3O	1.72	-6	-3	-1.88	3.38
Table S10b. Functional group annotations of features annotated as C16 fatty acids and non-volatile oxylipins. The retention times of authentic standards (RT auth) were used to predict retention times for the observed structural isomers. The difference in carbon number and difference in double bond equivalents was calculated for each observed strucutral isomer and the corresponding authentic stand…
Observed					Standard					Calculation				Proposed Functional Group Annotation
Structural Annotation				RT obs	Structural Annotation				RT auth			RT calc	RT obs - RT calc
	#C	#DB	#O		Name	#C	#DB	#O		dC	dDB			Name	Abbrev.
FFA 16:1 RT-7.7	16	1		7.7	AA	20	4		8.1	-4	-3	6.6	1.1
	16	1		7.7	DHA	22	6		7.7	-6	-5	5.9	1.8
FFA 16:2 RT-7.1	16	2		7.1	AA	20	4		8.1	-4	-2	5.7	1.4
	16	2		7.1	DHA	22	6		7.7	-6	-4	5	2.1
FFA 16:3 RT-5.4	16	3		5.4	AA	20	4		8.1	-4	-1	4.8	0.6
	16	3		5.4	DHA	22	6		7.7	-6	-3	4.1	1.3
FFA 16:3 RT-6.4	16	3		6.4	AA	20	4		8.1	-4	-1	4.8	1.6
	16	3		6.4	DHA	22	6		7.7	-6	-3	4.1	2.3
FFA 16:4 RT-3.2	16	4		3.2	AA	20	4		8.1	-4	0	3.9	-0.7	Hexadecatetraenoic acid (3a)	HTrE (3a)
	16	4		3.2	DHA	22	6		7.7	-6	-2	3.2	0
FFA 16:4 RT-4.2	16	4		4.2	AA	20	4		8.1	-4	0	3.9	0.3	Hexadecatetraenoic acid (3b)	HTrE (3b)
	16	4		4.2	AA	22	6		7.7	-6	-2	3.2	1
FFA 16:4 RT-5.4	16	4		5.4	AA	20	4		8.1	-4	0	3.9	1.5
	16	4		5.4	DHA	22	6		7.7	-6	-2	3.2	2.2
NVO 16:0 1O RT-5	16	0	1O	5	9-HOTrE	18	3	1O	4.02	-2	-3	4.62	0.38	Hydroxy hexadecanoic acid (3b)	HHA (3b)
NVO 16:0 1O RT-6.1	16	0	1O	6.1	9-HOTrE	18	3	1O	4.02	-2	-3	4.62	1.48
NVO 16:0 1O RT-6.6	16	0	1O	6.6	9-HOTrE	18	3	1O	4.02	-2	-3	4.62	1.98
NVO 16:0 2O RT-2	16	0	2O	2	9-HpODE	18	2	2O	5.44	-2	-2	5.14	-3.14	Dihydroxy Hecadecanoic acid (3b)	diHHA (3b)
					5,6-diHETE	20	4	2O	3.48	-4	-4	2.88	-0.88
					14,15-diHETE	20	4	2O	3	-4	-4	2.4	-0.4
					5,12-diHETE	20	4	2O	2.89	-4	-4	2.29	-0.29
NVO 16:0 2O RT-3.1	16	0	2O	3.1	9-HpODE	18	2	2O	5.44	-2	-2	5.14	-2.04	Dihydroxy Hecadecanoic acid (3b)	diHHA (3b)
					5,6-diHETE	20	4	2O	3.48	-4	-4	2.88	0.22
					14,15-diHETE	20	4	2O	3	-4	-4	2.4	0.7
					5,12-diHETE	20	4	2O	2.89	-4	-4	2.29	0.81
NVO 16:0 2O RT-7.4	16	0	2O	7.4	9-HpODE	18	2	2O	5.44	-2	-2	5.14	2.26
					5,6-diHETE	20	4	2O	3.48	-4	-4	2.88	4.52
					14,15-diHETE	20	4	2O	3	-4	-4	2.4	5
					5,12-diHETE	20	4	2O	2.89	-4	-4	2.29	5.11
NVO 16:1 1O RT-4.2	16	1	1O	4.2	9-HOTrE	18	3	1O	4.02	-2	-2	3.72	0.48	Hydroxy hexadecaenoic acid (3b)	HHME (3b)
NVO 16:1 1O RT-4.8	16	1	1O	4.8	9-HOTrE	18	3	1O	4.02	-2	-2	3.72	1.08
NVO 16:1 1O RT-5.3	16	1	1O	5.3	9-HOTrE	18	3	1O	4.02	-2	-2	3.72	1.58
NVO 16:1 1O RT-6	16	1	1O	6	9-HOTrE	18	3	1O	4.02	-2	-2	3.72	2.28
NVO 16:1 1O RT-6.6	16	1	1O	6.6	9-HOTrE	18	3	1O	4.02	-2	-2	3.72	2.88
NVO 16:1 2O RT-2.9	16	1	2O	2.9	9-HpODE	18	2	2O	5.44	-2	-1	4.24	-1.34
					5,6-diHETE	20	4	2O	3.48	-4	-3	1.98	0.92
					14,15-diHETE	20	4	2O	3	-4	-3	1.5	1.4
					5,12-diHETE	20	4	2O	2.89	-4	-3	1.39	1.51
NVO 16:1 2O RT-4.5	16	1	2O	4.5	9-HpODE	18	2	2O	5.44	-2	-1	4.24	0.26	Hydroperoxy hexadecaenoic acid (3b)	HpHME (3b)
					5,6-diHETE	20	4	2O	3.48	-4	-3	1.98	2.52
					14,15-diHETE	20	4	2O	3	-4	-3	1.5	3
					5,12-diHETE	20	4	2O	2.89	-4	-3	1.39	3.11
NVO 16:2 1O RT-3.4	16	2	1O	3.4	9-HOTrE	18	3	1O	4.02	-2	-1	2.82	0.58
NVO 16:2 1O RT-4	16	2	1O	4	9-HOTrE	18	3	1O	4.02	-2	-1	2.82	1.18
NVO 16:2 1O RT-4.5	16	2	1O	4.5	9-HOTrE	18	3	1O	4.02	-2	-1	2.82	1.68
NVO 16:2 2O RT-2.1	16	2	2O	2.1	9-HpODE	18	2	2O	5.44	-2	0	3.34	-1.24
					5,6-diHETE	20	4	2O	3.48	-4	-2	1.08	1.02
					14,15-diHETE	20	4	2O	3	-4	-2	0.6	1.5
					5,12-diHETE	20	4	2O	2.89	-4	-2	0.49	1.61
NVO 16:2 2O RT-3.5	16	2	2O	3.5	9-HpODE	18	2	2O	5.44	-2	0	3.34	0.16	Hydroperoxy hexadecadienoic acid (3b)	HpHDE (3b)
					5,6-diHETE	20	4	2O	3.48	-4	-2	1.08	2.42
					14,15-diHETE	20	4	2O	3	-4	-2	0.6	2.9
					5,12-diHETE	20	4	2O	2.89	-4	-2	0.49	3.01
NVO 16:2 3O RT-1.6	16	2	3O	1.6	5,6,15-TriHEPE	20	5	3O	1.72	-4	-3	0.22	1.38
NVO 16:2 3O RT-2.1	16	2	3O	2.1	5,6,15-TriHEPE	20	5	3O	1.72	-4	-3	0.22	1.88
NVO 16:3 1O RT-2.8	16	3	1O	2.8	9-HOTrE	18	3	1O	4.02	-2	0	1.92	0.88
NVO 16:3 1O RT-3.2	16	3	1O	3.2	9-HOTrE	18	3	1O	4.02	-2	0	1.92	1.28
NVO 16:3 1O RT-3.6	16	3	1O	3.6	9-HOTrE	18	3	1O	4.02	-2	0	1.92	1.68
NVO 16:3 2O RT-1.9	16	3	2O	1.9	9-HpOTrE	18	3	2O	4.28	-2	0	2.18	-0.28	Hydroperoxy hexadecatrienoic acid (3b)	HpHTrE (3b)
					13-HpTrE	18	3	2O	4.65	-2	0	2.55	-0.65
					5,6-diHETE	20	4	2O	3.48	-4	-1	0.18	1.72
					14,15-diHETE	20	4	2O	3	-4	-1	-0.3	2.2
					5,12-diHETE	20	4	2O	2.89	-4	-1	-0.41	2.31
NVO 16:3 2O RT-2.7	16	3	2O	2.7	9-HpOTrE	18	3	2O	4.28	-2	0	2.18	0.52	Hydroperoxy hexadecatrienoic acid (3b)	HpHTrE (3b)
					13-HpTrE	18	3	2O	4.65	-2	0	2.55	0.15
					5,6-diHETE	20	4	2O	3.48	-4	-1	0.18	2.52
					14,15-diHETE	20	4	2O	3	-4	-1	-0.3	3
					5,12-diHETE	20	4	2O	2.89	-4	-1	-0.41	3.11
NVO 16:3 2O RT-3.9	16	3	2O	3.9	9-HpOTrE	18	3	2O	4.28	-2	0	2.18	1.72
					13-HpTrE	18	3	2O	4.65	-2	0	2.55	1.35
					5,6-diHETE	20	4	2O	3.48	-4	-1	0.18	3.72
					14,15-diHETE	20	4	2O	3	-4	-1	-0.3	4.2
					5,12-diHETE	20	4	2O	2.89	-4	-1	-0.41	4.31
NVO 16:3 3O RT-1.5	16	3	3O	1.5	5,6,15-TriHEPE	20	5	3O	1.72	-4	-2	-0.68	2.18
NVO 16:3 3O RT-2	16	3	3O	2	5,6,15-TriHEPE	20	5	3O	1.72	-4	-2	-0.68	2.68
NVO 16:4 1O RT-2.4	16	4	1O	2.4	9-HOTrE	18	3	1O	4.02	-2	1	1.02	1.38
NVO 16:4 1O RT-2.9	16	4	1O	2.9	9-HOTrE	18	3	1O	4.02	-2	1	1.02	1.88
NVO 16:4 2O RT-1.8	16	4	2O	1.8	9-HpOTrE	18	3	2O	4.28	-2	1	1.28	0.52	Hydroperoxy Hexadecatetraenoic acid (3b)	HpHTE (3b)
					13-HpTrE	18	3	2O	4.65	-2	1	1.65	0.15
					5,6-diHETE	20	4	2O	3.48	-4	0	-0.72	2.52
					14,15-diHETE	20	4	2O	3	-4	0	-1.2	3
					5,12-diHETE	20	4	2O	2.89	-4	0	-1.31	3.11
NVO 16:4 2O RT-2.5	16	4	2O	2.5	9-HpOTrE	18	3	2O	4.28	-2	1	1.28	1.22
					13-HpTrE	18	3	2O	4.65	-2	1	1.65	0.85
					5,6-diHETE	20	4	2O	3.48	-4	0	-0.72	3.22
					14,15-diHETE	20	4	2O	3	-4	0	-1.2	3.7
					5,12-diHETE	20	4	2O	2.89	-4	0	-1.31	3.81
NVO 16:4 3O RT-1.5	16	4	3O	1.5	5,6,15-TriHEPE	20	5	3O	1.72	-4	-1	-1.58	3.08
Table S10c. Functional group annotations of features annotated as C18 fatty acids and non-volatile oxylipins. The retention times of authentic standards (RT auth) were used to predict retention times for the observed structural isomers. The difference in carbon number and difference in double bond equivalents was calculated for each observed strucutral isomer and the corresponding authentic stand…
Observed					Standard					Calculation				Proposed Functional Group Annotation
Structural Annotation				RT obs	Structural Annotation				RT auth			RT calc	RT obs - RT calc
	#C	#DB	#O		Name	#C	#DB	#O		dC	dDB			Name	Abbrev.
FFA 18:1 RT-8.8	18	1		8.8	AA	20	4		8.1	-2	-3	8.7	0.1	Octadecaenoic acid (3b)	OME (3b)
	18	1		8.8	DHA	22	6		7.7	-4	-5	8	0.8
FFA 18:2 RT-8	18	2		8	AA	20	4		8.1	-2	-2	7.8	0.2	Octadecadienoic acid (3b)	ODE (3b)
	18	2		8	DHA	22	6		7.7	-4	-4	7.1	0.9
FFA 18:3 RT-7.4	18	3		7.4	AA	20	4		8.1	-2	-1	6.9	0.5	Octadecatrienoic acid (3b)	OTrE (3b)
	18	3		7.4	DHA	22	6		7.7	-4	-3	6.2	1.2
FFA 18:4 RT-6.9	18	4		6.9	AA	20	4		8.1	-2	0	6	0.9
	18	4		6.9	DHA	22	6		7.7	-4	-2	5.3	1.6
FFA 18:5 RT-6.2	18	5		6.2	AA	20	4		8.1	-2	1	5.1	1.1
	18	5		6.2	DHA	22	6		7.7	-4	-1	4.4	1.8
NVO 18:0 1O RT-6.8	18	0	1O	6.8	9-HOTrE	18	3	1O	4.02	0	-3	6.72	0.08	Hydroxy Octadecanoic acid (3b)	HODA (3b)
NVO 18:0 1O RT-7.4	18	0	1O	7.4	9-HOTrE	18	3	1O	4.02	0	-3	6.72	0.68
NVO 18:0 2O RT-4	18	0	2O	4	9-HpODE	18	2	2O	5.44	0	-2	7.24	-3.24
NVO 18:0 2O RT-4.4	18	0	2O	4.4	9-HpODE	18	2	2O	5.44	0	-2	7.24	-2.84
NVO 18:0 2O RT-8.6	18	0	2O	8.6	9-HpODE	18	2	2O	5.44	0	-2	7.24	1.36
NVO 18:1 1O RT-6.1	18	1	1O	6.1	9-HOTrE	18	3	1O	4.02	0	-2	5.82	0.28	hydroxy Octadecaenoic acid (3b)	HOME (3b)
NVO 18:1 1O RT-6.8	18	1	1O	6.8	9-HOTrE	18	3	1O	4.02	0	-2	5.82	0.98
NVO 18:1 2O RT-6.3	18	1	2O	6.3	9-HpODE	18	2	2O	5.44	0	-1	6.34	-0.04	Hydroperoxy Octadecaenoic acid (3a)	HpOME (3a)
NVO 18:1 2O RT-6.9	18	1	2O	6.9	9-HpODE	18	2	2O	5.44	0	-1	6.34	0.56
NVO 18:1 2O RT-7.7	18	1	2O	7.7	9-HpODE	18	2	2O	5.44	0	-1	6.34	1.36
NVO 18:1 3O RT-1.9	18	1	3O	1.9	5,6,15-TriHEPE	20	5	3O	1.72	-2	-4	3.22	-1.32
NVO 18:1 3O RT-2.4	18	1	3O	2.4	5,6,15-TriHEPE	20	5	3O	1.72	-2	-4	3.22	-0.82
NVO 18:2 1O RT-5.3	18	2	1O	5.3	9-HOTrE	18	3	1O	4.02	0	-1	4.92	0.38	Hydroxy Octadecadienoic acid (3b)	HODE (3b)
NVO 18:2 1O RT-6.1	18	2	1O	6.1	9-HOTrE	18	3	1O	4.02	0	-1	4.92	1.18
NVO 18:2 2O RT-3.4	18	2	2O	3.4	9-HpODE	18	2	2O	5.44	0	0	5.44	-2.04
NVO 18:2 2O RT-5.5	18	2	2O	5.5	9-HpODE	18	2	2O	5.44	0	0	5.44	0.06	Hydroperoxy Octadecadienoic acid (2b)	HpODE (2b)
NVO 18:2 2O RT-7.1	18	2	2O	7.1	9-HpODE	18	2	2O	5.44	0	0	5.44	1.66
NVO 18:3 1O RT-5.1	18	3	1O	5.1	9-HOTrE	18	3	1O	4.02	0	0	4.02	1.08
NVO 18:3 1O RT-5.5	18	3	1O	5.5	9-HOTrE	18	3	1O	4.02	0	0	4.02	1.48
NVO 18:3 2O RT-3.6	18	3	2O	3.6	9-HpOTrE	18	3	2O	4.28	0	0	4.28	-0.68
					13-HpTrE	18	3	2O	4.65	0	0	4.65	-1.05
					5,6-diHETE	20	4	2O	3.48	-2	-1	2.28	1.32
					14,15-diHETE	20	4	2O	3	-2	-1	1.8	1.8
					5,12-diHETE	20	4	2O	2.89	-2	-1	1.69	1.91
NVO 18:3 2O RT-4.7	18	3	2O	4.7	9-HpOTrE	18	3	2O	4.28	0	0	4.28	0.42	Hydroperoxy Octadecatrienoic acid (2a)	HpOTrE (2a)
					13-HpTrE	18	3	2O	4.65	0	0	4.65	0.05
					5,6-diHETE	20	4	2O	3.48	-2	-1	2.28	2.42
					14,15-diHETE	20	4	2O	3	-2	-1	1.8	2.9
					5,12-diHETE	20	4	2O	2.89	-2	-1	1.69	3.01
NVO 18:3 2O RT-5.2	18	3	2O	5.2	9-HpOTrE	18	3	2O	4.28	0	0	4.28	0.92
					13-HpTrE	18	3	2O	4.65	0	0	4.65	0.55
					5,6-diHETE	20	4	2O	3.48	-2	-1	2.28	2.92
					14,15-diHETE	20	4	2O	3	-2	-1	1.8	3.4
					5,12-diHETE	20	4	2O	2.89	-2	-1	1.69	3.51
NVO 18:3 2O RT-6.4	18	3	2O	6.4	9-HpOTrE	18	3	2O	4.28	0	0	4.28	2.12
					13-HpTrE	18	3	2O	4.65	0	0	4.65	1.75
					5,6-diHETE	20	4	2O	3.48	-2	-1	2.28	4.12
					14,15-diHETE	20	4	2O	3	-2	-1	1.8	4.6
					5,12-diHETE	20	4	2O	2.89	-2	-1	1.69	4.71
NVO 18:3 2O RT-7.4	18	3	2O	7.4	9-HpOTrE	18	3	2O	4.28	0	0	4.28	3.12
					13-HpTrE	18	3	2O	4.65	0	0	4.65	2.75
					5,6-diHETE	20	4	2O	3.48	-2	-1	2.28	5.12
					14,15-diHETE	20	4	2O	3	-2	-1	1.8	5.6
					5,12-diHETE	20	4	2O	2.89	-2	-1	1.69	5.71
NVO 18:3 3O RT-1.6	18	3	3O	1.6	5,6,15-TriHEPE	20	5	3O	1.72	-2	-2	1.42	0.18	Trihydroxy Octadecatrienoic acid (3b)	triHOTrE (3b)
NVO 18:3 3O RT-2.3	18	3	3O	2.3	5,6,15-TriHEPE	20	5	3O	1.72	-2	-2	1.42	0.88
NVO 18:3 3O RT-3	18	3	3O	3	5,6,15-TriHEPE	20	5	3O	1.72	-2	-2	1.42	1.58
NVO 18:4 1O RT-3.1	18	4	1O	3.1	9-HOTrE	18	3	1O	4.02	0	1	3.12	-0.02	Hydroxy Octadecatetraenoic acid (3a)	HOTE (3a)
NVO 18:4 1O RT-3.5	18	4	1O	3.5	9-HOTrE	18	3	1O	4.02	0	1	3.12	0.38	Hydroxy Octadecatetraenoic acid (3b)	HOTE (3b)
NVO 18:4 1O RT-4.2	18	4	1O	4.2	9-HOTrE	18	3	1O	4.02	0	1	3.12	1.08
NVO 18:4 1O RT-4.6	18	4	1O	4.6	9-HOTrE	18	3	1O	4.02	0	1	3.12	1.48
NVO 18:4 2O RT-1.8	18	4	2O	1.8	9-HpOTrE	18	3	2O	4.28	0	1	3.38	-1.58	Dihydroxy Octadecatetraenoic acid (3b)	diHOTE (3b)
					13-HpTrE	18	3	2O	4.65	0	1	3.75	-3.75
					5,6-diHETE	20	4	2O	3.48	-2	0	1.38	0.42
					14,15-diHETE	20	4	2O	3	-2	0	0.9	0.9
					5,12-diHETE	20	4	2O	2.89	-2	0	0.79	1.01
NVO 18:4 2O RT-2.3	18	4	2O	2.3	9-HpOTrE	18	3	2O	4.28	0	1	3.38	-1.08
					13-HpTrE	18	3	2O	4.65	0	1	3.75	-1.45
					5,6-diHETE	20	4	2O	3.48	-2	0	1.38	0.92
					14,15-diHETE	20	4	2O	3	-2	0	0.9	1.4
					5,12-diHETE	20	4	2O	2.89	-2	0	0.79	1.51
NVO 18:4 2O RT-3	18	4	2O	3	9-HpOTrE	18	3	2O	4.28	0	1	3.38	-0.38	Hydroperoxy Octadecatetraenoic acid (3b)	HpOTE (3b)
					13-HpTrE	18	3	2O	4.65	0	1	3.75	-0.75
					5,6-diHETE	20	4	2O	3.48	-2	0	1.38	1.62
					14,15-diHETE	20	4	2O	3	-2	0	0.9	2.1
					5,12-diHETE	20	4	2O	2.89	-2	0	0.79	2.21
NVO 18:4 2O RT-3.8	18	4	2O	3.8	9-HpOTrE	18	3	2O	4.28	0	1	3.38	0.42	Hydroperoxy Octadecatetraenoic acid (3b)	HpOTE (3b)
					13-HpTrE	18	3	2O	4.65	0	1	3.75	0.05
					5,6-diHETE	20	4	2O	3.48	-2	0	1.38	2.42
					14,15-diHETE	20	4	2O	3	-2	0	0.9	2.9
					5,12-diHETE	20	4	2O	2.89	-2	0	0.79	3.01
NVO 18:4 2O RT-5.4	18	4	2O	5.4	9-HpOTrE	18	3	2O	4.28	0	1	3.38	2.02
					13-HpTrE	18	3	2O	4.65	0	1	3.75	1.65
					5,6-diHETE	20	4	2O	3.48	-2	0	1.38	4.02
					14,15-diHETE	20	4	2O	3	-2	0	0.9	4.5
					5,12-diHETE	20	4	2O	2.89	-2	0	0.79	4.61
NVO 18:4 3O RT-1.6	18	4	3O	1.6	5,6,15-TriHEPE	20	5	3O	1.72	-2	-1	0.52	1.08
NVO 18:4 3O RT-2.6	18	4	3O	2.6	5,6,15-TriHEPE	20	5	3O	1.72	-2	-1	0.52	2.08
NVO 18:5 1O RT-2.9	18	5	1O	2.9	9-HOTrE	18	3	1O	4.02	0	2	2.22	0.68
NVO 18:5 1O RT-3.7	18	5	1O	3.7	9-HOTrE	18	3	1O	4.02	0	2	2.22	1.48
NVO 18:5 1O RT-4.1	18	5	1O	4.1	9-HOTrE	18	3	1O	4.02	0	2	2.22	1.88
NVO 18:5 2O RT-1.6	18	5	2O	1.6	9-HpOTrE	18	3	2O	4.28	0	2	2.48	-0.88
					13-HpTrE	18	3	2O	4.65	0	2	2.85	-1.25
					5,6-diHETE	20	4	2O	3.48	-2	1	0.48	1.12
					14,15-diHETE	20	4	2O	3	-2	1	0	1.6
					5,12-diHETE	20	4	2O	2.89	-2	1	-0.11	1.71
NVO 18:5 2O RT-2	18	5	2O	2	9-HpOTrE	18	3	2O	4.28	0	2	2.48	-0.48	Hydroperoxy Octadecapentaenoic acid (3b)	HpOPE (3b)
					13-HpTrE	18	3	2O	4.65	0	2	2.85	-0.85
					5,6-diHETE	20	4	2O	3.48	-2	1	0.48	1.52
					14,15-diHETE	20	4	2O	3	-2	1	0	2
					5,12-diHETE	20	4	2O	2.89	-2	1	-0.11	2.11
NVO 18:5 2O RT-3.1	18	5	2O	3.1	9-HpOTrE	18	3	2O	4.28	0	2	2.48	0.62	Hydroperoxy Octadecapentaenoic acid (3b)	HpOPE (3b)
					13-HpTrE	18	3	2O	4.65	0	2	2.85	0.25
					5,6-diHETE	20	4	2O	3.48	-2	1	0.48	2.62
					14,15-diHETE	20	4	2O	3	-2	1	0	3.1
					5,12-diHETE	20	4	2O	2.89	-2	1	-0.11	3.21
NVO 18:5 3O RT-1.5	18	5	3O	1.5	5,6,15-TriHEPE	20	5	3O	1.72	-2	0	-0.38	1.88
Table S10d. Functional group annotations of features annotated as C20 fatty acids and non-volatile oxylipins. The retention times of authentic standards (RT auth) were used to predict retention times for the observed structural isomers. The difference in carbon number and difference in double bond equivalents was calculated for each observed strucutral isomer and the corresponding authentic stand…
Observed					Standard					Calculation				Proposed Functional Group Annotation
Structural Annotation				RT obs	Structural Annotation				RT auth			RT calc	RT obs - RT calc
	#C	#DB	#O		Name	#C	#DB	#O		dC	dDB			Name	Abbrev.
FFA 20:0 RT-10.7	20	0		10.7	AA	20	4		8.1	0	-4	11.7	-1	Eicosanoic acid (3b)	EA (3b)
					DHA	22	6		7.7	-2	-6	11	-0.3
FFA 20:0 RT-11.4	20	0		11.4	AA	20	4		8.1	0	-4	11.7	-0.3	Eicosanoic acid (3b)	EA (3b)
					DHA	22	6		7.7	-2	-6	11	0.4
FFA 20:4 RT-7.9	20	4		7.9	AA	20	4		8.1	0	0	8.1	-0.2	Arachidonic acid (2b)	AA (3b)
					DHA	22	6		7.7	-2	-2	7.4	0.5
FFA 20:4 RT-8.4	20	4		8.4	AA	20	4		8.1	0	0	8.1	0.3	Arachidonic acid (2b)
					DHA	22	6		7.7	-2	-2	7.4	1
FFA 20:5 RT-7.3	20	5		7.3	AA	20	4		8.1	0	1	7.2	0.1	Eicosapentaenoic acid (3b)	EPA (3b)
					DHA	22	6		7.7	-2	-1	6.5	0.8
FFA 20:5 RT-7.6	20	5		7.6	AA	20	4		8.1	0	1	7.2	0.4	Eicosapentaenoic acid (3b)	EPA (3b)
					DHA	22	6		7.7	-2	-1	6.5	1.1
NVO 20:0 2O RT-9.9	20	0	2O	9.9	5-HpETE	20	4	2O	5.01	0	-4	8.61	1.29	Hydroperoxy eicosanoic acid (3b)	HpEA (3b)
					12-HpETE	20	4	2O	5.95	0	-4	9.55	0.35
					15-HpETE	20	4	2O	5.73	0	-4	9.33	0.57
					5,6-diHETE	20	4	2O	3.48	0	-4	7.08	2.82
					14,15-diHETE	20	4	2O	3	0	-4	6.6	3.3
					5,12-diHETE	20	4	2O	2.89	0	-4	6.49	3.41
NVO 20:1 2O RT-8.8	20	1	2O	8.8	5-HpETE	20	4	2O	5.01	0	-3	7.71	1.09	Hydroperoxy eicosaenoic aicd (3b)	HpEME (3b)
					12-HpETE	20	4	2O	5.95	0	-3	8.65	0.15
					15-HpETE	20	4	2O	5.73	0	-3	8.43	0.37
					5,6-diHETE	20	4	2O	3.48	0	-3	6.18	2.62
					14,15-diHETE	20	4	2O	3	0	-3	5.7	3.1
					5,12-diHETE	20	4	2O	2.89	0	-3	5.59	3.21
NVO 20:3 1O RT-5.3	20	3	1O	5.3	15-HETrE	20	3	1O	6.11	0	0	6.11	-0.81
NVO 20:3 1O RT-6.1	20	3	1O	6.1	15-HETrE	20	3	1O	6.11	0	0	6.11	-0.01	Hydroxy eicosatrienoic acid (2a)	HETrE (2a)
NVO 20:3 1O RT-6.9	20	3	1O	6.9	15-HETrE	20	3	1O	6.11	0	0	6.11	0.79
NVO 20:3 2O RT-6.4	20	3	2O	6.4	5-HpETE	20	4	2O	5.01	0	-1	5.91	0.49	Hydroperoxy eicosatrienoic acid (3b)	HpETrE (3b)
					12-HpETE	20	4	2O	5.95	0	-1	6.85	-0.45
					15-HpETE	20	4	2O	5.73	0	-1	6.63	-0.23
					5,6-diHETE	20	4	2O	3.48	0	-1	4.38	2.02
					14,15-diHETE	20	4	2O	3	0	-1	3.9	2.5
					5,12-diHETE	20	4	2O	2.89	0	-1	3.79	2.61
NVO 20:3 2O RT-6.8	20	3	2O	6.8	5-HpETE	20	4	2O	5.01	0	-1	5.91	0.89	Hydroperoxy eicosatrienoic acid (3b)	HpETrE (3b)
					12-HpETE	20	4	2O	5.95	0	-1	6.85	-0.05
					15-HpETE	20	4	2O	5.73	0	-1	6.63	0.17
					5,6-diHETE	20	4	2O	3.48	0	-1	4.38	2.42
					14,15-diHETE	20	4	2O	3	0	-1	3.9	2.9
					5,12-diHETE	20	4	2O	2.89	0	-1	3.79	3.01
NVO 20:3 2O RT-8.6	20	3	2O	8.6	5-HpETE	20	4	2O	5.01	0	-1	5.91	2.69
					12-HpETE	20	4	2O	5.95	0	-1	6.85	1.75
					15-HpETE	20	4	2O	5.73	0	-1	6.63	1.97
					5,6-diHETE	20	4	2O	3.48	0	-1	4.38	4.22
					14,15-diHETE	20	4	2O	3	0	-1	3.9	4.7
					5,12-diHETE	20	4	2O	2.89	0	-1	3.79	4.81
NVO 20:3 3O RT-1.8	20	3	3O	1.8	5,6,15-TriHEPE	20	5	3O	1.72	0	-2	3.52	-1.72
NVO 20:3 3O RT-4	20	3	3O	4	5,6,15-TriHEPE	20	5	3O	1.72	0	-2	3.52	0.48	Trihydroxy eicosatrienoic acid (3b)	triHETrE (3b)
NVO 20:4 1O RT-4.7	20	4	1O	4.7	15-HETE	20	4	1O	5.43	0	0	5.43	-0.73
NVO 20:4 1O RT-5.4	20	4	1O	5.4	15-HETE	20	4	1O	5.43	0	0	5.43	-0.03	Hydroxy eicosatetraenoic acid (2a)	HETE (2a)
NVO 20:4 1O RT-5.9	20	4	1O	5.9	15-HETE	20	4	1O	5.43	0	0	5.43	0.47	Hydroxy eicosatetraenoic acid (2b)	HETE (2b)
NVO 20:4 1O RT-6.4	20	4	1O	6.4	15-HETE	20	4	1O	5.43	0	0	5.43	0.97
NVO 20:4 2O RT-1.9	20	4	2O	1.9	5-HpETE	20	4	2O	5.01	0	0	5.01	-3.11
					12-HpETE	20	4	2O	5.95	0	0	5.95	-4.05
					15-HpETE	20	4	2O	5.73	0	0	5.73	-3.83
					5,6-diHETE	20	4	2O	3.48	0	0	3.48	-1.58
					14,15-diHETE	20	4	2O	3	0	0	3	-1.1
					5,12-diHETE	20	4	2O	2.89	0	0	2.89	-0.99
NVO 20:4 2O RT-2.7	20	4	2O	2.7	5-HpETE	20	4	2O	5.01	0	0	5.01	-2.31	Dihydroxy eicosatetraenoic acid (2b)	diHETE (2b)
					12-HpETE	20	4	2O	5.95	0	0	5.95	-3.25
					15-HpETE	20	4	2O	5.73	0	0	5.73	-3.03
					5,6-diHETE	20	4	2O	3.48	0	0	3.48	-0.78
					14,15-diHETE	20	4	2O	3	0	0	3	-0.3
					5,12-diHETE	20	4	2O	2.89	0	0	2.89	-0.19
NVO 20:4 2O RT-3.8	20	4	2O	3.8	5-HpETE	20	4	2O	5.01	0	0	5.01	-1.21	Dihydroxy eicosatetraenoic acid (2b)	diHETE (2b)
					12-HpETE	20	4	2O	5.95	0	0	5.95	-2.15
					15-HpETE	20	4	2O	5.73	0	0	5.73	-1.93
					5,6-diHETE	20	4	2O	3.48	0	0	3.48	0.32
					14,15-diHETE	20	4	2O	3	0	0	3	0.8
					5,12-diHETE	20	4	2O	2.89	0	0	2.89	0.91
NVO 20:4 2O RT-5.6	20	4	2O	5.6	5-HpETE	20	4	2O	5.01	0	0	5.01	0.59	Hydroperoxy eicosatetraenoic acid (2b)	HpETE (2b)
					12-HpETE	20	4	2O	5.95	0	0	5.95	-0.35
					15-HpETE	20	4	2O	5.73	0	0	5.73	-0.13
					5,6-diHETE	20	4	2O	3.48	0	0	3.48	2.12
					14,15-diHETE	20	4	2O	3	0	0	3	2.6
					5,12-diHETE	20	4	2O	2.89	0	0	2.89	2.71
NVO 20:4 3O RT-1.7	20	4	3O	1.7	5,6,15-TriHEPE	20	5	3O	1.72	0	-1	2.62	-0.92
NVO 20:4 3O RT-4.1	20	4	3O	4.1	5,6,15-TriHEPE	20	5	3O	1.72	0	-1	2.62	1.48
NVO 20:5 1O RT-4.1	20	5	1O	4.1	15-HEPE	20	5	1O	4.56	0	0	4.56	-0.46	Hydroxy eicosapentaenoic acid (2b)	HEPE (2b)
NVO 20:5 1O RT-4.5	20	5	1O	4.5	15-HEPE	20	5	1O	4.56	0	0	4.56	-0.06	Hydroxy eicosapentaenoic acid (2b)	HEPE (2b)
NVO 20:5 1O RT-5.5	20	5	1O	5.5	15-HEPE	20	5	1O	4.56	0	0	4.56	0.94
NVO 20:5 2O RT-2.3	20	5	2O	2.3	5-HpETE	20	4	2O	5.01	0	1	4.11	-1.81	Dihydroxy eicosapentaenoic acid (3b)	diHEPE (3b)
					12-HpETE	20	4	2O	5.95	0	1	5.05	-2.75
					15-HpETE	20	4	2O	5.73	0	1	4.83	-2.53
					5,6-diHETE	20	4	2O	3.48	0	1	2.58	-0.28
					14,15-diHETE	20	4	2O	3	0	1	2.1	0.2
					5,12-diHETE	20	4	2O	2.89	0	1	1.99	0.31
NVO 20:5 2O RT-3.1	20	5	2O	3.1	5-HpETE	20	4	2O	5.01	0	1	4.11	-1.01	Dihydroxy eicosapentaenoic acid (3b)	diHEPE (3b)
					12-HpETE	20	4	2O	5.95	0	1	5.05	-1.95
					15-HpETE	20	4	2O	5.73	0	1	4.83	-1.73
					5,6-diHETE	20	4	2O	3.48	0	1	2.58	0.52
					14,15-diHETE	20	4	2O	3	0	1	2.1	1
					5,12-diHETE	20	4	2O	2.89	0	1	1.99	1.11
NVO 20:5 2O RT-4.8	20	5	2O	4.8	5-HpETE	20	4	2O	5.01	0	1	4.11	0.69	Hydroperoxy eicosapentaenoic acid (3a)	HpEPE (3a)
					12-HpETE	20	4	2O	5.95	0	1	5.05	-0.25
					15-HpETE	20	4	2O	5.73	0	1	4.83	-0.03
					5,6-diHETE	20	4	2O	3.48	0	1	2.58	2.22
					14,15-diHETE	20	4	2O	3	0	1	2.1	2.7
					5,12-diHETE	20	4	2O	2.89	0	1	1.99	2.81
NVO 20:5 2O RT-7.1	20	5	2O	7.1	5-HpETE	20	4	2O	5.01	0	1	4.11	2.99
					12-HpETE	20	4	2O	5.95	0	1	5.05	2.05
					15-HpETE	20	4	2O	5.73	0	1	4.83	2.27
					5,6-diHETE	20	4	2O	3.48	0	1	2.58	4.52
					14,15-diHETE	20	4	2O	3	0	1	2.1	5
					5,12-diHETE	20	4	2O	2.89	0	1	1.99	5.11
NVO 20:5 3O RT-1.7	20	5	3O	1.7	5,6,15-TriHEPE	20	5	3O	1.72	0	0	1.72	-0.02	Trihydroxy eicosapentaenoic acid (2a)	triHEPE (2a)
NVO 20:5 3O RT-3.3	20	5	3O	3.3	5,6,15-TriHEPE	20	5	3O	1.72	0	0	1.72	1.58
Table S10e. Functional group annotations of features annotated as long-chain (C22 >) fatty acids and non-volatile oxylipins. The retention times of authentic standards (RT auth) were used to predict retention times for the observed structural isomers. The difference in carbon number and difference in double bond equivalents was calculated for each observed strucutral isomer and the corresponding …
Observed					Standard					Calculation				Proposed Functional Group Annotation
Structural Annotation				RT obs	Structural Annotation				RT auth			RT calc	RT obs - RT calc
	#C	#DB	#O		Name	#C	#DB	#O		dC	dDB			Name	Abbrev.
FFA 22:0 RT-12.8	22	0		12.8	DHA	22	6		7.71	0	-6	13.11	-0.31	Docosanoic acid (3b)	DoA (3b)
FFA 22:1 RT-11.4	22	1		11.4	DHA	22	6		7.71	0	-5	12.21	-0.81
FFA 24:0 RT-14.2	24	0		14.2	DHA	22	6		7.71	2	-6	15.21	-1.01
FFA 26:0 RT-15.5	26	0		15.5	DHA	22	6		7.71	4	-6	17.31	-1.81
NVO 22:3 2O RT-9.9	22	3	2O	9.9	5-HpETE	20	4	2O	5.01	2	-1	8.01	1.89
					12-HpETE	20	4	2O	5.95	2	-1	8.95	0.95
					15-HpETE	20	4	2O	5.73	2	-1	8.73	1.17
					5,6-diHETE	20	4	2O	3.48	2	-1	6.48	3.42
					14,15-diHETE	20	4	2O	3	2	-1	6	3.9
					5,12-diHETE	20	4	2O	2.89	2	-1	5.89	4.01
NVO 22:3 3O RT-5.9	22	3	3O	5.9	5,6,15-TriHEPE	20	5	3O	1.72	2	-2	5.62	0.28	Trihydroxy Docosatrienoic acid (3b)	triHDoTrE (3b)
NVO 22:4 3O RT-3.2	22	4	3O	3.2	5,6,15-TriHEPE	20	5	3O	1.72	2	-1	4.72	-1.52
NVO 22:4 3O RT-6	22	4	3O	6	5,6,15-TriHEPE	20	5	3O	1.72	2	-1	4.72	1.28
NVO 22:4 3O RT-6.6	22	4	3O	6.6	5,6,15-TriHEPE	20	5	3O	1.72	2	-1	4.72	1.88
NVO 22:5 1O RT-6	22	5	1O	6	15-HEPE	20	5	1O	4.56	2	0	6.66	-0.66
					15-HETE	20	4	1O	5.4	2	1	6.6	-0.6
					9-HOTrE	18	3	1O	4.02	4	2	6.42	-0.42	hydroxy Docosapentaenoic acid (3b)	HDoPE (3b)
NVO 22:5 3O RT-1.9	22	5	3O	1.9	5,6,15-TriHEPE	20	5	3O	1.72	2	0	3.82	-1.92
NVO 22:5 3O RT-2.2	22	5	3O	2.2	5,6,15-TriHEPE	20	5	3O	1.72	2	0	3.82	-1.62
NVO 22:6 1O RT-5	22	6	1O	5	15-HEPE	20	5	1O	4.56	2	1	5.76	-0.76
NVO 22:6 1O RT-5.5	22	6	1O	5.5	15-HEPE	20	5	1O	4.56	2	1	5.76	-0.26	Hydroxy Docosahexaenoic acid (3b)	HDoHE (3b)
NVO 22:6 1O RT-6	22	6	1O	6	15-HEPE	20	5	1O	4.56	2	1	5.76	0.24	Hydroxy Docosahexaenoic acid (3b)	HDoHE (3b)
NVO 22:6 1O RT-6.3	22	6	1O	6.3	15-HEPE	20	5	1O	4.56	2	1	5.76	0.54
NVO 22:6 2O RT-2.7	22	6	2O	2.7	5-HpETE	20	4	2O	5.01	2	2	5.31	-2.61	Dihydroxy Docosahexaenoic acid (3b)	diHDoHE (3b)
					12-HpETE	20	4	2O	5.95	2	2	6.25	-3.55
					15-HpETE	20	4	2O	5.73	2	2	6.03	-3.33
					5,6-diHETE	20	4	2O	3.48	2	2	3.78	-1.08
					14,15-diHETE	20	4	2O	3	2	2	3.3	-0.6
					5,12-diHETE	20	4	2O	2.89	2	2	3.19	-0.49
NVO 22:6 2O RT-3.9	22	6	2O	3.9	5-HpETE	20	4	2O	5.01	2	2	5.31	-1.41
					12-HpETE	20	4	2O	5.95	2	2	6.25	-2.35
					15-HpETE	20	4	2O	5.73	2	2	6.03	-2.13
					5,6-diHETE	20	4	2O	3.48	2	2	3.78	0.12
					14,15-diHETE	20	4	2O	3	2	2	3.3	0.6
					5,12-diHETE	20	4	2O	2.89	2	2	3.19	0.71
NVO 22:6 2O RT-5.7	22	6	2O	5.7	5-HpETE	20	4	2O	5.01	2	2	5.31	0.39	Hydroperoxy Docosahexaenoic acid (3b)	HpHDoHE (3b)
					12-HpETE	20	4	2O	5.95	2	2	6.25	-0.55
					15-HpETE	20	4	2O	5.73	2	2	6.03	-0.33
					5,6-diHETE	20	4	2O	3.48	2	2	3.78	1.92
					14,15-diHETE	20	4	2O	3	2	2	3.3	2.4
					5,12-diHETE	20	4	2O	2.89	2	2	3.19	2.51
NVO 22:6 3O RT-1.6	22	6	3O	1.6	5,6,15-TriHEPE	20	5	3O	1.72	2	1	2.92	-1.32
NVO 22:6 3O RT-4.6	22	6	3O	4.6	5,6,15-TriHEPE	20	5	3O	1.72	2	1	2.92	1.68
Table 10f. Elemental formulas of features annotated as PUAs. The retention times of authentic standards (RT auth) were used to predict retention times for the observed structural isomers. The difference in carbon number and difference in double bond equivalents was calculated for each observed strucutral isomer and the corresponding authentic standard. Equation (1) was applied to determine RTcalc…
Observed					Standard					Calculation				Elemental Formula
Structural Annotation				RT obs	Structural Annotation				RT auth			RT calc	RT obs - RT calc
	#C	#DB	#O		Name	#C	#DB	#O		dC	dDB
PUA 10:2 RT-1.5	10	2		1.5	DD	10	2		3.65	0	0	3.65	-2.15	C10H16O1
PUA 12:3 RT-2.2	12	3		2.2	DD	10	2		3.65	2	1	4.85	-2.65	C12H18O1
